# Perioral secretions enable complex social signaling in African mole-rats (genus *Fukomys*)

**DOI:** 10.1101/2022.10.04.510857

**Authors:** Kai R. Caspar, Pavel Stopka, Daniel Issel, Kristin Katschak, Till Zöllner, Sina Zupanc, Petr Žáček, Sabine Begall

**Affiliations:** Department of General Zoology, Faculty of Biology, University of Duisburg-Essen, Essen, 45147 Germany; Department of Game Management and Wildlife Biology, Faculty of Forestry and Wood Sciences, Czech University of Life Sciences, Praha, Czech Republic; Department of Zoology, Faculty of Science, Charles University, BIOCEV, Vestec, Czech Republic

**Keywords:** olfaction, sebaceous gland, sebum, Bathyergidae, odor preference

## Abstract

Subterranean common mole-rats of the genus *Fukomys* (family Bathyergidae) live in large cooperatively-breeding families. Odor cues have been hypothesized to importantly mediate social behaviors in the underground ecotope, but only little is known about the role of olfactory signaling in burrowing mammals. Here we characterize the so far neglected perioral glands of *Fukomys* and other African mole-rats as an important source of olfactory social information. Histology demonstrates these structures to be derived sebaceous glands that are developed regardless of sex and reproductive status. However, gland activity is higher in *Fukomys* males, leading to sexually dimorphic patterns of stain and clotting of the facial pelage. Behavioral assays revealed that conspecifics prefer male but not female perioral swabs over scent samples from the back fur and that male sebum causes similar attraction as anogenital scent, a known source of social information in *Fukomys*. Finally, we assessed volatile compounds in the perioral sebum of the giant mole-rat (*Fukomys mechowii*) via GCxGC-MS-based metabolomic profiling. Volatiles displayed pronounced sex-specific signatures but also allowed to differentiate between intrasexual reproductive status groups. These different lines of evidence suggest that mole-rat perioral glands provide complex odor signals that play a crucial role in social communication.
