## Supplementary Table 1 for "Perioral secretions enable complex social signaling in African mole-rats (genus *Fukomys*)"

### Sheet: Tabelle1
Species	ID	Sex	Reproductive status	Perioral gland tissue found
Fukomys anselli	FA12 5426	male	non-breeder	yes
Fukomys anselli	FA89 2922	male	non-breeder	no
Fukomys anselli	FA55 5427	male	non-breeder	no
Fukomys anselli	FA55 5439	male	non-breeder	no
Fukomys anselli	FA41 5429	Male	non-breeder	yes
Fukomys anselli	FA89 4706	female	non-breeder	yes
Fukomys mechowii	FM26 2910	male	non-breeder	yes
Fukomys mechowii	FM38 8192	female	breeder	yes
Fukomys mechowii	FM46 0264	female	breeder	yes
Fukomys mechowii	FMC-sep	female	non-breeder	yes
Fukomys micklemi	Fmi-m 6979	male	breeder	no
Fukomys micklemi	Fmi16 6631	male	breeder	no
Fukomys micklemi	Fmi13 16C1	male	wild-caught, presumably non-breeder	no
Heterocephalus glaber	HG4 5408	female	breeder	yes
Heterocephalus glaber	HG2 7311	female	non-breeder	yes
Heterocephalus glaber	HG5 5374	female	non-breeder	yes
Heterocephalus glaber	HG3 5400	male	non-breeder	yes

### Sheet: Tabelle2
Species	ID	Sex	Reproductive status	Perioral gland tissue found?
Fukomys anselli	FA12 5426	male	non-breeder	yes
Fukomys anselli	FA89 2922	male	non-breeder	no
Fukomys anselli	FA55 5427	male	non-breeder	no
Fukomys anselli	FA55 5439	male	non-breeder	no
Fukomys anselli	FA41 5429	male	non-breeder	yes
Fukomys anselli	FA89 4706	female	non-breeder	yes
Fukomys mechowii	FM26 2910	male	non-breeder	yes
Fukomys mechowii	FM38 8192	female	breeder	yes
Fukomys mechowii	FM46 0264	female	breeder	yes
Fukomys mechowii	FMC-sep	female	non-breeder	yes
Fukomys micklemi	Fmi-m 6979	male	breeder	no
Fukomys micklemi	Fmi16 6631	male	breeder	no
Fukomys micklemi	Fmi13 16C1	male	wild-caught, presumably non-breeder	no
Heterocephalus glaber	HG4 5408	female	breeder	yes
Heterocephalus glaber	HG2 7311	female	non-breeder	yes
Heterocephalus glaber	HG5 5374	female	non-breeder	yes
Heterocephalus glaber	HG3 5400	male	non-breeder	yes
