## Supplementary Table 2 for "Perioral secretions enable complex social signaling in African mole-rats (genus *Fukomys*)"

### Sheet: Tabelle1
Species	Status	Sex	Family	ID	Age (months)	Mass (g)	Stain score	Location
Fukomys mechowii	non	f	FM38	Fm38_2751	40	382.2	1	Essen
Fukomys mechowii	non	f	FM38	Fm38_5339	17	238.8	1	Essen
Fukomys mechowii	non	f	FM38	Fm38_5338	17	196.4	2	Essen
Fukomys mechowii	non	f	FM38	Fm38_5340	17	184	1	Essen
Fukomys mechowii	non	f	FM-I	Fm-I_0775	60	199	1	Essen
Fukomys mechowii	non	f	FM-I	Fm-I_2438	60	229.1	2	Essen
Fukomys mechowii	non	f	FM-C	Fm-C_4812	80	321.5	2	Essen
Fukomys mechowii	non	f	FM-C	Fm-C_6207	74	255.2	2	Essen
Fukomys mechowii	non	f	FM-C	Fm-C_5642	74	339.2	1	Essen
Fukomys mechowii	non	f	FM-C	Fm-C_6104	74	369.6	1	Essen
Fukomys mechowii	non	f	FM26	Fm26_8395	84	209.1	1	Essen
Fukomys mechowii	non	f	FM26	Fm26_8245	73	423	1	Essen
Fukomys mechowii	non	f	FM43sep.	Fm43sep_0752	43	240.4	2	Essen
Fukomys mechowii	non	f	FM43sep.	Fm43sep_2761	33	201.2	1	Essen
Fukomys mechowii	non	f	FM-L	Fm-L_1387	81	242.2	1	Essen
Fukomys mechowii	non	f	FM-L	Fm-L_5575	77	200.4	1	Essen
Fukomys mechowii	non	f	FM-I neu	Fm-I neu_6838	73	311.5	1	Essen
Fukomys mechowii	non	f	FM-I neu	Fm-I neu_7456	69	336.4	1	Essen
Fukomys mechowii	non	f	FM43	Fm43 _2753	36	164.8	2	Essen
Fukomys mechowii	non	f	FM43	Fm43 _2739	36	224.6	2	Essen
Fukomys mechowii	non	f	FM43	Fm43 _2743	33	301.3	2	Essen
Fukomys mechowii	non	f	FM43	Fm43 _2779	29	116.6	1	Essen
Fukomys mechowii	non	f	FM43	Fm43 _5413_IV	25	236.4	2	Essen
Fukomys mechowii	non	f	FM43	Fm43 _5415	22	191.3	1	Essen
Fukomys mechowii	non	f	FM43	Fm43 _5414	22	184.8	2	Essen
Fukomys mechowii	non	f	Fm38-neu	Fm38-neu_0766	55	425.8	2	Essen
Fukomys mechowii	non	f	Fm38-neu	Fm38-neu_0758	44	297.7	1	Essen
Fukomys mechowii	non	f	Fm41	Fm41_2748	23	200	1	Essen
Fukomys mechowii	non	f	Fm5	Fm5_8714	217	185	1	Essen
Fukomys mechowii	non	f	Fm41	Fm41_0724	25	227	1	Essen
Fukomys mechowii	non	f	Fm4	Fm4_1185	261	260	1	Essen
Fukomys mechowii	non	f	FmH	FmH_5250	49	303	1	Essen
Fukomys mechowii	non	f	FmH	FmH_6216	53	234	1	Essen
Fukomys mechowii	non	f	FmH	FmH_5634	56	220	1	Essen
Fukomys mechowii	non	f	Fm41	Fm41_0733	25	266	2	Essen
Fukomys mechowii	non	f	Fm42	Fm42_2941	120	288	2	Essen
Fukomys mechowii	non	f	FmH	FmH_8749	56	336	2	Essen
Fukomys mechowii	non	f	FmH	FmH_7589	60	286	2	Essen
Fukomys mechowii	non	f	FmH	FmH_4930	53	357	3	Essen
Fukomys mechowii	non	f	FMK	FMK_0496	13	193	1	Essen
Fukomys mechowii	non	f	FM43	FM43_0485	20	146	2	Essen
Fukomys mechowii	non	f	FM43	FM43_0487	20	152	1	Essen
Fukomys mechowii	non	f	FMD	FMD_0817	62	165	1	České Budějovice
Fukomys mechowii	non	f	FMD	FMD_0739	75	213	1	České Budějovice
Fukomys mechowii	non	f	FMD	FMD_9651	81	216	2	České Budějovice
Fukomys mechowii	non	f	FMD	FMD_2778	24	345	2	České Budějovice
Fukomys mechowii	non	f	FMD	FMD_3550	17	155	1	České Budějovice
Fukomys mechowii	non	f	FMD	FMD_8364	81	236	2	České Budějovice
Fukomys mechowii	non	f	FM32	FM32_2275	59	377	1	České Budějovice
Fukomys mechowii	non	f	FM32	FM32_8145	59	286	1	České Budějovice
Fukomys mechowii	non	f	FM32	FM32_6765	99	297	1	České Budějovice
Fukomys mechowii	non	f	FM32	FM32_1450	59	243	1	České Budějovice
Fukomys mechowii	non	f	FM44	FM44_5384	15	162	1	České Budějovice
Fukomys mechowii	non	f	FM44	FM44_2777	15	196	1	České Budějovice
Fukomys mechowii	repro	f	FM47	Fm47_4092	120	272.2	1	Essen
Fukomys mechowii	repro	f	FM38	Fm38_8192	105	440.5	1	Essen
Fukomys mechowii	repro	f	FM41	Fm41_6453	80	310.5	1	Essen
Fukomys mechowii	repro	f	FM-I	Fm-I_4122	105	280	1	Essen
Fukomys mechowii	repro	f	FM45	Fm45_7146	194	163	1	Essen
Fukomys mechowii	repro	f	FM46	Fm46_0264	134	238.7	2	Essen
Fukomys mechowii	repro	f	FM-K	Fm-K_6663	118	305	1	Essen
Fukomys mechowii	repro	f	FM43	Fm43 _9794	102	223.2	2	Essen
Fukomys mechowii	repro	f	Fm41sep	Fm41sep_4855	80	257.8	1	Essen
Fukomys mechowii	repro	f	Fm4	Fm4_6321	301	225	2	Essen
Fukomys mechowii	repro	f	Fm41	Fm41_8248	61	455	1	Essen
Fukomys mechowii	repro	f	Fm44	Fm44_7246	67	220	1	Essen
Fukomys mechowii	repro	f	FM22	FM22_2646	163	266	1	České Budějovice
Fukomys mechowii	repro	f	FMD	FMD_1699	111	281	1	České Budějovice
Fukomys mechowii	non	m	FM46	Fm46_0818	53	177.4	4	Essen
Fukomys mechowii	non	m	FM43	Fm43 _0723	48	452.2	2	Essen
Fukomys mechowii	non	m	FM43	Fm43 _2795	43	336.2	3	Essen
Fukomys mechowii	non	m	Fm37	Fm37_8562	118	353	3	Essen
Fukomys mechowii	non	m	Fm30	Fm30_7962	61	565	2	Essen
Fukomys mechowii	non	m	Fm32	Fm32_6870	68	450	2	Essen
Fukomys mechowii	non	m	Fm32	Fm32_1331	68	640	3	Essen
Fukomys mechowii	non	m	Fm30	Fm30_5565	48	690	3	Essen
Fukomys mechowii	non	m	Fm30	Fm30_7401	48	474	3	Essen
Fukomys mechowii	non	m	Fm30	Fm30_4911	48	454	3	Essen
Fukomys mechowii	non	m	Fm26	Fm26_2910	131	280	3	Essen
Fukomys mechowii	non	m	FmI	FmI_5104	37	160	3	Essen
Fukomys mechowii	non	m	Fm5	Fm5_8322	217	353	4	Essen
Fukomys mechowii	non	m	FM_Prag	FM_Prag	84	399	4	Essen
Fukomys mechowii	non	m	FMK	FMK_0495	13	239	2	Essen
Fukomys mechowii	non	m	FMD	FMD_3559	17	162	3	České Budějovice
Fukomys mechowii	repro	m	FM47	Fm47_0761	55	691	3	Essen
Fukomys mechowii	repro	m	FM41	Fm41_0755	48	468.5	3	Essen
Fukomys mechowii	repro	m	FM45	Fm45_6694	63	603	4	Essen
Fukomys mechowii	repro	m	FM-K	Fm-K_0721	44	482.9	3	Essen
Fukomys mechowii	repro	m	FM43	Fm43 _5247	80	465	3	Essen
Fukomys mechowii	repro	m	Fm41sep	Fm41sep_5877	73	232.5	3	Essen
Fukomys mechowii	repro	m	Fm41	Fm41_2246	60	552	3	Essen
Fukomys mechowii	repro	m	Fm44	Fm44_6211	40	317	3	Essen
Fukomys mechowii	repro	m	Fm38	Fm38_4808	137	428	3	Essen
Fukomys mechowii	repro	m	FmI	FmI_8780	82	504	3	Essen
Fukomys mechowii	repro	m	Fm30	Fm30_4120	144	707	3	Essen
Fukomys mechowii	repro	m	Fm32	Fm32_0625	144	535	3	Essen
Fukomys mechowii	repro	m	FMD	FmD_9510	99	521	4	Essen
Fukomys mechowii	repro	m	FM22	FM22_5565	80	511	3	České Budějovice
Fukomys micklemi	non	f	FmiA	FmiA_5294	52	81	1	Essen
Fukomys micklemi	non	f	FmiB	FmiB_2773	14	50	1	Essen
Fukomys micklemi	non	f	Fmi4	Fmi4_7448	48	84	1	Essen
Fukomys micklemi	non	f	Fmi4	Fmi4_5240	56	102	1	Essen
Fukomys micklemi	non	f	Fmi14	Fmi14_0482	14	59	1	Essen
Fukomys micklemi	non	f	Fmi18	Fmi18_5337	15	54	1	Essen
Fukomys micklemi	non	f	Fmi-g neu	Fmi-g_0426	12	67	1	Essen
Fukomys micklemi	non	f	Fmi17	Fmi17_0493	12	61	1	Essen
Fukomys micklemi	non	f	Fmi7	Fmi7_7F7BF	101	96	1	České Budějovice
Fukomys micklemi	non	f	Fmi7	Fmi7_0355	101	68	2	České Budějovice
Fukomys micklemi	non	f	Fmi4	Fmi4_2738	52	91	1	České Budějovice
Fukomys micklemi	non	f	Fmi6	Fmi6_5986	87	94	1	České Budějovice
Fukomys micklemi	repro	f	Fmi18	Fmi18_7118	123	108.1	2	Essen
Fukomys micklemi	repro	f	Fmi19	Fmi19_8436	69	80.6	1	Essen
Fukomys micklemi	repro	f	Fmi17	Fmi17_6509	108	114.6	1	Essen
Fukomys micklemi	repro	f	Fmi22	Fmi22_0714	51	81.2	1	Essen
Fukomys micklemi	repro	f	Fmi24	Fmi24_5192	68	105	1	Essen
Fukomys micklemi	repro	f	Fmi25	Fmi25_5760	76	85.4	1	Essen
Fukomys micklemi	repro	f	Fmi-g neu	Fmi-g-neu_0715	51	81.5	2	Essen
Fukomys micklemi	repro	f	Fmi27	Fmi27_6700	27	81.3	2	Essen
Fukomys micklemi	repro	f	Fmi14	Fmi14_8104	166	96.6	1	Essen
Fukomys micklemi	repro	f	Fmi7	Fmi7_8350	72	101.4	1	Essen
Fukomys micklemi	repro	f	Fmi3	Fmi3_8607	118	55	2	Essen
Fukomys micklemi	repro	f	FmiB	FmiB_9656	101	89	1	Essen
Fukomys micklemi	repro	f	FmiM	FmiM_2281	64	69	3	Essen
Fukomys micklemi	repro	f	Fmi9	Fmi9_8609	80	96	1	České Budějovice
Fukomys micklemi	repro	f	Fmi-e	Fmi-e_6241	80	111	1	České Budějovice
Fukomys micklemi	repro	f	Fmi3	Fmi3_2734	51	117	1	České Budějovice
Fukomys micklemi	repro	f	Fmi10	Fmi10_0778	68	85	1	České Budějovice
Fukomys micklemi	repro	f	Fmi6	Fmi6_6713	87	68	1	České Budějovice
Fukomys micklemi	repro	f	Fmi-h	Fmi-h_0778	70	85	1	České Budějovice
Fukomys micklemi	repro	f	Fmi-f	Fmi_f_0751	56	113	1	České Budějovice
Fukomys micklemi	non	m	FmiA	FmiA_5028	45	118	1	Essen
Fukomys micklemi	non	m	FmiG	FmiG_6809	46	108	1	Essen
Fukomys micklemi	non	m	FmiB	FmiB_0725	27	101	1	Essen
Fukomys micklemi	non	m	Fmi14	Fmi14_0764	33	111	1	Essen
Fukomys micklemi	non	m	Fmi15	Fmi15_2291	75	76	1	Essen
Fukomys micklemi	non	m	Fmi9	Fmi9_7FB0F	104	127	1	Essen
Fukomys micklemi	non	m	Fmi9	Fmi9_7571	85	119	1	Essen
Fukomys micklemi	non	m	FmiA	FmiA_6606	58	102	2	Essen
Fukomys micklemi	non	m	Fmi9	Fmi9_6608	81	120	2	Essen
Fukomys micklemi	non	m	FmiG	FmiG_8372	52	130	3	Essen
Fukomys micklemi	non	m	Fmi7	Fmi7_5765	56	120	3	Essen
Fukomys micklemi	non	m	Fmi14	Fmi14_8108	56	125	3	Essen
Fukomys micklemi	non	m	Fmi4	Fmi4_0000	48	82	3	Essen
Fukomys micklemi	non	m	Fmi9	Fmi9_6932	81	167	3	Essen
Fukomys micklemi	non	m	FmiG	FmiG_4844	58	133	4	Essen
Fukomys micklemi	non	m	Fmi9	Fmi9_7451	81	172	4	Essen
Fukomys micklemi	non	m	Fmi18	Fmi18_5336	15	63	1	Essen
Fukomys micklemi	non	m	Fmi-g neu	Fmi-g_0428	12	62	1	Essen
Fukomys micklemi	non	m	Fmi27	Fmi27_0425	12	85	2	Essen
Fukomys micklemi	non	m	Fmi24	Fmi24_0483	14	103	2	Essen
Fukomys micklemi	non	m	Fmi24	Fmi24_0500	14	95	3	Essen
Fukomys micklemi	repro	m	Fmi18	Fmi18_6288	106	95.5	1	Essen
Fukomys micklemi	repro	m	Fmi19	Fmi19_7088	81	107.3	3	Essen
Fukomys micklemi	repro	m	Fmi17	Fmi17_1587	143	118.6	4	Essen
Fukomys micklemi	repro	m	Fmi22	Fmi22_1496	84	90.5	4	Essen
Fukomys micklemi	repro	m	Fmi24	Fmi24_7527	95	121.7	2	Essen
Fukomys micklemi	repro	m	Fmi25	Fmi25_2452	89	106.8	2	Essen
Fukomys micklemi	repro	m	Fmi-g neu	Fmi-g-neu_6699	20	92.8	1	Essen
Fukomys micklemi	repro	m	Fmi27	Fmi27_0797	60	127.7	3	Essen
Fukomys micklemi	repro	m	Fmi14	Fmi14_4215	179	86.1	1	Essen
Fukomys micklemi	repro	m	Fmi7	Fmi7_7715	123	104.2	1	Essen
Fukomys micklemi	repro	m	FmiM	FmiM_6979	101	131	2	Essen
Fukomys micklemi	repro	m	FmiB	FmiB_6239	98	100	4	Essen
Fukomys micklemi	repro	m	Fmi15	Fmi15_6631	120	103	4	Essen
Fukomys micklemi	repro	m	Fmi3	Fmi3_8116	130	94	4	Essen
Fukomys micklemi	repro	m	Fmi-e	Fmi_e2736	54	125	1	České Budějovice
Fukomys micklemi	repro	m	Fmi3	Fmi3_6581	116	123	1	České Budějovice
Fukomys micklemi	repro	m	Fmi10	Fmi10_5385	87	112	2	České Budějovice
Fukomys micklemi	repro	m	Fmi-h	Fmi-h_5385	87	112	3	České Budějovice
Fukomys micklemi	repro	m	Fmi-f	Fmi_f_6297	80	132	2	České Budějovice
