## Supplementary Table 3 for "Perioral secretions enable complex social signaling in African mole-rats (genus *Fukomys*)"

### Sheet: Tabelle1
Trial	Sex	Donor / Situation	Presented odor type / sniffing time
			perioral	back	anogenital
1	f	male_back	15.2	8.3	NA
2	f	male_back	66.55	53.93	NA
3	f	male_back	43.48	12.45	NA
4	f	male_back	43.72	8.46	NA
5	f	male_back	22.2	14.4	NA
6	f	male_back	5	2	NA
7	f	male_back	6.8	0.4	NA
8	f	male_back	51.65	20.2	NA
9	f	male_back	64.46	19.36	NA
10	f	male_back	68.37	17.65	NA
11	f	male_back	46.85	34.66	NA
12	f	male_back	40.89	16.23	NA
13	f	male_back	8.94	1.63	NA
14	f	male_back	86.87	28.62	NA
15	m	male_back	14.6	9.8	NA
16	m	male_back	23.2	11.6	NA
17	m	male_back	11.7	14.8	NA
18	m	male_back	7.6	3.8	NA
19	m	male_back	11.5	6.2	NA
20	m	male_back	14.1	6.7	NA
21	m	male_back	12.4	12.5	NA
22	m	male_back	8.3	7.2	NA
23	m	male_back	23.17	5.81	NA
24	m	male_back	10.9	38.55	NA
25	m	male_back	23.36	10.94	NA
26	m	male_back	82.41	59.27	NA
27	m	male_back	77.1	22.55	NA
28	f	female_back	10.3	8.9	NA
29	f	female_back	21.5	26.5	NA
30	f	female_back	13.7	17.4	NA
31	f	female_back	4.3	4.8	NA
32	f	female_back	7.9	2.5	NA
33	f	female_back	2.5	2.5	NA
34	f	female_back	12.85	28.15	NA
35	f	female_back	37.14	41.54	NA
36	f	female_back	6.85	11.53	NA
37	f	female_back	3.63	7.68	NA
38	f	female_back	7.08	15.7	NA
39	m	female_back	10.2	6.7	NA
40	m	female_back	9.67	29.34	NA
41	m	female_back	53.27	43.97	NA
42	m	female_back	28.29	12.05	NA
43	m	female_back	2.6	2.9	NA
44	m	female_back	23.7	7.78	NA
45	m	female_back	15.94	48.18	NA
46	f	male_anogenital	7	NA	4.1
47	f	male_anogenital	27.07	NA	18.05
48	f	male_anogenital	22.8	NA	11.9
49	f	male_anogenital	64.12	NA	42
50	f	male_anogenital	29.49	NA	15.11
51	f	male_anogenital	24.24	NA	9.5
52	f	male_anogenital	57.24	NA	29.31
53	f	male_anogenital	17.9	NA	7.75
54	f	male_anogenital	32.63	NA	51.34
55	f	male_anogenital	7.3	NA	3.2
56	f	male_anogenital	15.43	NA	31.5
57	m	male_anogenital	12.75	NA	11.79
58	m	male_anogenital	34.5	NA	44.81
59	m	male_anogenital	28.56	NA	24.21
60	m	male_anogenital	17.5	NA	25.23
61	m	male_anogenital	24.1	NA	22.14
62	m	male_anogenital	16.5	NA	13.67
63	m	male_anogenital	2.35	NA	11.44
64	m	male_anogenital	44.77	NA	56.32
65	m	male_anogenital	21	NA	6.9
66	m	male_anogenital	37.64	NA	26.25
