## Supplementary Table 4 for "Perioral secretions enable complex social signaling in African mole-rats (genus *Fukomys*)"

### Sheet: Secretion sampling
Species	Sex	Status	Specimen	GC-MS ID	Locality	Age (months)	Mass (g)	Notes
Fukomys mechowii	female	non-reproductive	FM D 9651		České Budějovice	81	216	Used to train the mass spectrometer
Fukomys mechowii	female	non-reproductive	FM 32 2275		České Budějovice	59	377	Used to train the mass spectrometer
Fukomys mechowii	female	non-reproductive	FM 44 2777		České Budějovice	15	196	Used to train the mass spectrometer
Fukomys mechowii	female	non-reproductive	FM 43 2739	FN2739	Essen	45	270.1
Fukomys mechowii	female	non-reproductive	FM 43 0232	FN0232	Essen	38	399.9
Fukomys mechowii	female	non-reproductive	FM 43 0239	FN0239	Essen	34	230.7
Fukomys mechowii	female	non-reproductive	FM 43 2743	FN2743	Essen	42	345.8
Fukomys mechowii	female	non-reproductive	FM K 0455	FN0455	Essen	7	173	juvenile
Fukomys mechowii	female	non-reproductive	FM L 5575	FN5575	Essen	86	199.9
Fukomys mechowii	female	non-reproductive	FM L 1387	FN1387	Essen	90	253.5
Fukomys mechowii	female	reproductive	FM22 2646	FR2646	České Budějovice	163	266	mated but no offspring
Fukomys mechowii	female	non-reproductive	FM D 8364		České Budějovice	81	236	Used to train the mass spectrometer
Fukomys mechowii	female	reproductive	FM 48 4855	FR4855	Essen	88	272
Fukomys mechowii	female	reproductive	FM 45 8245	FR8245	Essen	80	408.3
Fukomys mechowii	female	reproductive	FM 49 0766	FR0766	Essen	63	364.8	mated but no offspring
Fukomys mechowii	female	non-reproductive	FM D 2778	FN2778	České Budějovice	24	345
Fukomys mechowii	female	non-reproductive	FM C 5642	FN5642	Essen	83	342
Fukomys mechowii	female	non-reproductive	FM C 6104	FN6104	Essen	83	375
Fukomys mechowii	male	reproductive	FM 46 0818	MR0818	Essen	53	177.4	mated but no offspring
Fukomys mechowii	male	non-reproductive	FM 43 0732	MN0732	Essen	48	452.2
Fukomys mechowii	male	reproductive	FM 48 5877	MR5877	Essen	80	203.1
Fukomys mechowii	male	non-reproductive	FM K 0495	MN0495	Essen	12	255.4	juvenile
Fukomys mechowii	male	reproductive	FM 22 5565	MR5565	České Budějovice	80	511	mated but no offspring
Fukomys mechowii	male	reproductive	FM 41 0755	MR0755	Essen	48	468.5	mated but no offspring
Fukomys mechowii	male	reproductive	FM 43 5247	MR5247	Essen	89	490.3
Fukomys mechowii	male	reproductive	FM K 0721	MR0721	Essen	52	501.8
Fukomys mechowii	male	reproductive	FM 47 0761	MR0761	Essen	64	655
Fukomys mechowii	male	reproductive	FM 49 2795	MR2795	Essen	51	308.7	mated but no offspring
Fukomys mechowii	male	non-reproductive	FM 50 0257	MN0257	Essen	84	399
